# Age- and sex-related topological organisation of human brain functional networks and their relationship to cognition

**DOI:** 10.1101/2021.07.25.453293

**Authors:** Heidi Foo, Anbupalam Thalamuthu, Jiyang Jiang, Forrest Koch, Karen A. Mather, Wei Wen, Perminder S. Sachdev

## Abstract

**BACKGROUND:** Age and sex associated with changes in functional brain network topology and cognition in large population of older adults have been poorly understood. We explored this question further by examining differences in 11 resting-state graph theory measures with respect to age, sex, and their relationships with cognitive performance in 17,127 UK Biobank participants (mean=62.83±7.41 years).

**METHODS:** Brain connectivity toolbox was used to derive the graph theory measures that assessed network integration, segregation, and strength. Multiple linear regression was performed the relationship between age, sex, cognition, and network measures. Subsequently, multivariate analysis was done to further examine the joint effect of the network measures on cognitive functions.

**RESULTS:** Age was associated with an overall decrease in the effectiveness of network communication (i.e. integration) and loss of functional specialisation (i.e. segregation) of specific brain regions. Sex differences were also observed, with women showing more efficient networks which were less segregated than in men (FDR adjusted *p*<.05). Age-related changes were also more apparent in men than women, which suggests that men may be more vulnerable to cognitive decline with age. Interestingly, while network segregation and strength of limbic network were only nominally associated with cognitive performance, the network measures collectively were significantly associated with cognition (FDR adjusted *p*≤.002). This may imply that individual measures may be inadequate to capture much of the variance in neural activity or its output and need further refinement.

**CONCLUSION:** The complexity of the functional brain organisation may be shaped by an individual’s age and sex, which ultimately may influence cognitive performance of older adults. Age and sex stratification may be used to inform clinical neuroscience research to identify older adults at risk of cognitive dysfunction.
