## Supplementary Tables for "Age- and sex-related topological organisation of human brain functional networks and their relationship to cognition"

### Sheet: Supplementary Table 1
Supplementary Table 1. Results for network and cognition after controlling for age, sex , and education
Network measure (IV)	CogMeasure (DV)	Beta.Network	Beta.Age	Beta.Age2	Beta.sex	Beta.Edn	Beta.AgeXsex	Beta.Age2Xsex	SE.Network	SE.Age	SE.Age2	SE.sex	SE.Edn	SE.AgeXsex	SE.Age2Xsex	tvalue.Network	tvalue.Age	tvalue.Age2	tvalue.sex	tvalue.Edn	tvalue.AgeXsex	tvalue.Age2Xsex	Pval.Network	Pval.Age	Pval.Age2	Pval.sex	Pval.Edn	Pval.AgeXsex	Pval.Age2Xsex	Adj.Pval.Network
Global efficiency	Processing speed	-0.0141115	-0.469393	-0.0718923	0.0076138	0.0187887	0.0125626	0.0267223	0.00977261	0.014173	0.0139614	0.0271743	0.00207772	0.0199809	0.0197418	-1.44398	-33.1188	-5.14937	0.280184	9.04295	0.628727	1.35359	0.148787	2.69787e-224	2.68163e-07	0.779345	1.92232e-19	0.529547	0.17591	0.414237
Global efficiency	Executive function	0.010517	-0.21289	-0.0731388	0.0455453	0.0513796	-0.025669	0.00117542	0.0106465	0.0156254	0.01531	0.0295981	0.00227707	0.0219136	0.0216392	0.987832	-13.6246	-4.77719	1.53879	22.5639	-1.17137	0.0543192	0.323269	9.52485e-42	1.81324e-06	0.123899	6.0808e-109	0.241488	0.956682	0.570016
Global efficiency	Memory	-0.0104866	-0.181913	-0.0450784	0.131501	0.0185828	0.00700097	-0.00378705	0.0107786	0.0156564	0.0154067	0.0299676	0.00229786	0.021995	0.0216619	-0.972904	-11.6191	-2.92589	4.38812	8.08701	0.318298	-0.174826	0.330631	5.8936e-31	0.0034445	1.15823e-05	7.02799e-16	0.750267	0.861221	0.570016
Global efficiency	Global cognition	-0.00386331	-0.365884	-0.0797909	0.0789592	0.0363398	0.0021595	0.0054332	0.010033	0.014552	0.0143344	0.0278976	0.00213284	0.0205122	0.0202681	-0.385062	-25.1433	-5.56639	2.83032	17.0383	0.105279	0.268067	0.700203	6.84484e-134	2.69259e-08	0.00466276	7.1451e-64	0.916158	0.788655	0.85035
Characteristic path length	Processing speed	0.0160024	-0.468561	-0.0721993	0.00622902	0.0187698	0.0122467	0.0268779	0.00977262	0.0141284	0.0139621	0.0272232	0.00207751	0.0199801	0.0197403	1.63747	-33.1644	-5.17109	0.228813	9.03478	0.612945	1.36158	0.101575	7.24491e-225	2.38888e-07	0.81902	2.06977e-19	0.539932	0.173373	0.319236
Characteristic path length	Executive function	-0.00582476	-0.21391	-0.0730386	0.0450017	0.0514023	-0.0254947	0.00102751	0.0106585	0.0155774	0.0153126	0.0296558	0.00227701	0.021915	0.0216395	-0.546492	-13.732	-4.76984	1.51747	22.5744	-1.16335	0.0474831	0.584745	2.25826e-42	1.88046e-06	0.129192	4.87091e-109	0.244727	0.96213	0.809149
Characteristic path length	Memory	0.0145979	-0.181456	-0.0453664	0.129844	0.0185705	0.00671795	-0.00370657	0.0107668	0.0156059	0.0154075	0.0300172	0.00229762	0.0219936	0.0216594	1.35583	-11.6274	-2.94443	4.32567	8.0825	0.305451	-0.17113	0.175191	5.35507e-31	0.00324496	1.53947e-05	7.29041e-16	0.760031	0.864126	0.453434
Characteristic path length	Global cognition	0.00843871	-0.365915	-0.0799517	0.0775487	0.0363391	0.00203424	0.00544669	0.0100327	0.014506	0.0143351	0.0279479	0.00213263	0.0205113	0.0202665	0.841118	-25.2251	-5.57733	2.77475	17.0396	0.0991761	0.268754	0.40031	1.02449e-134	2.52927e-08	0.00553833	6.98814e-64	0.921001	0.788127	0.652356
Louvain modularity	Processing speed	0.0239125	-0.463336	-0.0722181	0.00612801	0.0187067	0.0117319	0.0268194	0.0100359	0.0142227	0.0139587	0.0271607	0.00207714	0.0199778	0.0197363	2.38269	-32.5773	-5.17371	0.225621	9.00595	0.587249	1.35889	0.0172117	1.48694e-217	2.35572e-07	0.821503	2.68515e-19	0.557055	0.174223	0.0946646
Louvain modularity	Executive function	0.0214633	-0.210485	-0.0734672	0.0398476	0.0513866	-0.0263648	0.000738801	0.010966	0.0156791	0.0153076	0.0295773	0.00227641	0.0219126	0.0216344	1.95727	-13.4246	-4.79938	1.34724	22.5736	-1.20318	0.0341493	0.050355	1.351e-40	1.62406e-06	0.177947	4.95926e-109	0.228948	0.972759	0.221562
Louvain modularity	Memory	0.0239122	-0.176193	-0.0453828	0.129344	0.0185329	0.00591	-0.00371729	0.0109907	0.0157152	0.0154037	0.0299581	0.00229722	0.0219936	0.0216552	2.17568	-11.2116	-2.94622	4.31748	8.06753	0.268714	-0.171658	0.0296088	5.92231e-29	0.00322625	1.59753e-05	8.23396e-16	0.788157	0.863711	0.144754
Louvain modularity	Global cognition	0.0292346	-0.360233	-0.0801854	0.0745993	0.0362741	0.00129806	0.00529459	0.0102991	0.0145977	0.0143274	0.0278754	0.00213162	0.0205029	0.0202564	2.83855	-24.6774	-5.59666	2.67617	17.0172	0.0633109	0.261379	0.00454436	3.09094e-129	2.26401e-08	0.0074634	1.0105e-63	0.949521	0.793808	0.053832
Transitivity	Processing speed	-0.0110054	-0.466447	-0.0714306	0.0102512	0.0188152	0.0124729	0.0262278	0.00955137	0.0141489	0.0139678	0.0271125	0.00207839	0.0199818	0.019753	-1.15224	-32.9671	-5.11396	0.378099	9.05277	0.624212	1.32779	0.249261	2.12762e-222	3.23465e-07	0.705368	1.75883e-19	0.532508	0.18429	0.548374
Transitivity	Executive function	-0.00320854	-0.21396	-0.0730525	0.0434656	0.051434	-0.0255589	0.000790811	0.0104615	0.0155983	0.0153158	0.0295266	0.00227801	0.0219148	0.0216497	-0.306699	-13.7169	-4.76977	1.47208	22.5784	-1.16628	0.0365276	0.759081	2.76724e-42	1.88114e-06	0.141043	4.47386e-109	0.24354	0.970863	0.85035
Transitivity	Memory	-0.0297659	-0.17774	-0.0438653	0.133135	0.0187242	0.00709547	-0.00563718	0.010575	0.0156165	0.0154057	0.0298965	0.00229746	0.021985	0.0216636	-2.81474	-11.3815	-2.84735	4.45321	8.14998	0.322742	-0.260214	0.00489382	8.82784e-30	0.00441991	8.57647e-06	4.2016e-16	0.7469	0.794706	0.053832
Transitivity	Global cognition	-0.0169193	-0.363672	-0.0790958	0.0796306	0.0364261	0.00220571	0.00434544	0.00980266	0.0145234	0.0143373	0.0278272	0.002133	0.020508	0.0202744	-1.72599	-25.0403	-5.51678	2.86161	17.0774	0.107553	0.214331	0.0843915	7.41644e-133	3.57038e-08	0.00422688	3.74862e-64	0.914353	0.830295	0.309436
Strength of Visual Network	Processing speed	0.00310941	-0.467339	-0.0718028	0.0106087	0.0187657	0.0126086	0.0270165	0.00975038	0.0141334	0.0139659	0.027133	0.00207827	0.0199932	0.0197438	0.318901	-33.0662	-5.14131	0.390987	9.02948	0.630647	1.36835	0.74981	1.22895e-223	2.79884e-07	0.695818	2.17137e-19	0.528291	0.171244	0.85035
Strength of Visual Network	Executive function	0.0262244	-0.212362	-0.0723173	0.0463329	0.0515181	-0.0239273	0.00111852	0.0106704	0.0155758	0.0153085	0.0295369	0.00227642	0.0219159	0.0216307	2.45769	-13.6341	-4.72401	1.56865	22.6312	-1.09178	0.0517099	0.0140072	8.38982e-42	2.35676e-06	0.116775	1.46705e-109	0.274967	0.958761	0.0880453
Strength of Visual Network	Memory	0.00387579	-0.180252	-0.0449577	0.133659	0.0185772	0.00710347	-0.00347888	0.0107575	0.015612	0.0154098	0.0299267	0.00229834	0.0220057	0.0216617	0.360286	-11.5457	-2.91747	4.4662	8.08286	0.322802	-0.160601	0.718643	1.3676e-30	0.00353887	8.07314e-06	7.26922e-16	0.746854	0.872412	0.85035
Strength of Visual Network	Global cognition	0.012943	-0.364484	-0.0794397	0.0810135	0.0363852	0.00294301	0.00562874	0.0100065	0.0145075	0.0143355	0.0278484	0.00213289	0.0205198	0.0202653	1.29346	-25.1238	-5.54146	2.90909	17.0591	0.143423	0.277753	0.195892	1.07487e-133	3.10364e-08	0.00363572	5.06837e-64	0.88596	0.78121	0.478847
Strength of Somatomotor Network	Processing speed	-0.00368465	-0.467984	-0.0719402	0.00977236	0.0187433	0.0124195	0.0269949	0.00980794	0.0141641	0.0139639	0.0271497	0.00207798	0.0199833	0.0197436	-0.37568	-33.0402	-5.15186	0.359944	9.01997	0.621492	1.36728	0.707166	2.60101e-223	2.6463e-07	0.7189	2.36618e-19	0.534296	0.171581	0.85035
Strength of Somatomotor Network	Executive function	0.00667781	-0.213474	-0.073067	0.0444442	0.0514283	-0.0256169	0.000982268	0.0107098	0.0156164	0.0153115	0.0295657	0.00227705	0.0219144	0.0216393	0.623525	-13.6699	-4.77204	1.50324	22.5855	-1.16896	0.0453929	0.532959	5.20189e-42	1.86012e-06	0.132823	3.85821e-109	0.24246	0.963795	0.791714
Strength of Somatomotor Network	Memory	-0.00449738	-0.181023	-0.0451461	0.132694	0.0185472	0.0068387	-0.00350208	0.0108147	0.0156374	0.015409	0.0299481	0.00229806	0.0219957	0.0216613	-0.41586	-11.5763	-2.92985	4.43081	8.07078	0.310911	-0.161675	0.677524	9.63416e-31	0.00340097	9.51519e-06	8.01962e-16	0.755877	0.871566	0.85035
Strength of Somatomotor Network	Global cognition	-0.00265015	-0.36569	-0.0798285	0.0793182	0.0363233	0.00212374	0.00551242	0.0100673	0.0145407	0.0143352	0.027869	0.00213283	0.020512	0.0202673	-0.263242	-25.1493	-5.56872	2.84611	17.0305	0.103536	0.271987	0.792371	5.94648e-134	2.6569e-08	0.00443797	8.1126e-64	0.91754	0.78564	0.85035
Strength of Dorsal Attention Network	Processing speed	-0.0254144	-0.469172	-0.0717047	0.00522505	0.0188373	0.0121566	0.0268293	0.00977511	0.0141248	0.0139571	0.0271724	0.00207716	0.0199745	0.0197348	-2.59991	-33.2161	-5.13749	0.192293	9.06879	0.608604	1.35949	0.00934342	1.62577e-225	2.85603e-07	0.847518	1.521e-19	0.542806	0.174032	0.0685184
Strength of Dorsal Attention Network	Executive function	-0.00297271	-0.214485	-0.0731592	0.0428802	0.0514249	-0.0256099	0.000979047	0.0106567	0.0155795	0.015311	0.0296068	0.00227738	0.021915	0.0216398	-0.278954	-13.7671	-4.77821	1.44832	22.5807	-1.1686	0.0452429	0.780289	1.4081e-42	1.80406e-06	0.147572	4.26277e-109	0.242604	0.963915	0.85035
Strength of Dorsal Attention Network	Memory	-0.0154763	-0.181512	-0.0450332	0.130432	0.018611	0.00671894	-0.0036841	0.0107666	0.0156057	0.0154056	0.0299746	0.00229785	0.0219932	0.0216589	-1.43744	-11.6311	-2.92317	4.35143	8.0993	0.305501	-0.170096	0.150632	5.12911e-31	0.00347469	1.36961e-05	6.3581e-16	0.759993	0.864939	0.414237
Strength of Dorsal Attention Network	Global cognition	-0.0165053	-0.366442	-0.0796614	0.0764005	0.0363853	0.00196322	0.00539564	0.0100377	0.0145044	0.0143321	0.0278996	0.00213257	0.0205085	0.0202637	-1.64433	-25.2641	-5.55823	2.7384	17.0617	0.0957271	0.266271	0.100151	4.12957e-135	2.82083e-08	0.00618873	4.85941e-64	0.92374	0.790038	0.319236
Strength of Salience Network	Processing speed	-0.00533062	-0.467629	-0.0720219	0.00897991	0.0187719	0.012364	0.0269029	0.00985191	0.014118	0.0139653	0.0272224	0.00207813	0.0199833	0.019744	-0.541075	-33.1229	-5.15721	0.329873	9.03304	0.61872	1.36258	0.588472	2.40184e-224	2.57212e-07	0.741506	2.10256e-19	0.53612	0.173056	0.809149
Strength of Salience Network	Executive function	0.000223757	-0.21428	-0.0731649	0.0435437	0.0514119	-0.0255757	0.000996204	0.0107621	0.0155634	0.0153135	0.0296481	0.00227743	0.0219155	0.0216407	0.0207912	-13.7682	-4.77781	1.46868	22.5745	-1.16701	0.0460338	0.983413	1.38722e-42	1.80765e-06	0.141963	4.85877e-109	0.243244	0.963285	0.983413
Strength of Salience Network	Memory	-0.0196942	-0.180812	-0.0456121	0.128826	0.0186284	0.00667074	-0.0039731	0.0108206	0.0155903	0.0154074	0.0300066	0.0022977	0.0219915	0.0216584	-1.82007	-11.5977	-2.9604	4.29326	8.10743	0.303332	-0.183444	0.0687861	7.53517e-31	0.00308157	1.78184e-05	5.95063e-16	0.761645	0.854454	0.275145
Strength of Salience Network	Global cognition	-0.00779202	-0.365493	-0.0799838	0.0777746	0.0363584	0.00205332	0.0053805	0.0101122	0.0144929	0.0143361	0.0279428	0.00213294	0.0205114	0.0202672	-0.770559	-25.2188	-5.57917	2.78335	17.0462	0.100106	0.265478	0.440993	1.18405e-134	2.50277e-08	0.00539375	6.27268e-64	0.920263	0.790649	0.69299
Strength of Limbic Network	Processing speed	-0.0261655	-0.464009	-0.0735641	0.00217454	0.0186241	0.0119721	0.027635	0.0100171	0.0141761	0.0139716	0.0272798	0.00207747	0.0199749	0.0197362	-2.61209	-32.7318	-5.26525	0.0797124	8.96479	0.599357	1.40022	0.00901749	1.81256e-219	1.4397e-07	0.936468	3.88849e-19	0.548953	0.161489	0.0685184
Strength of Limbic Network	Executive function	-0.0128004	-0.21257	-0.0740488	0.0394524	0.0513662	-0.0258431	0.00136236	0.0109399	0.0156299	0.0153279	0.0297247	0.00227711	0.0219139	0.0216401	-1.17007	-13.6002	-4.83097	1.32726	22.5576	-1.1793	0.0629555	0.242012	1.31911e-41	1.38713e-06	0.184464	6.9422e-109	0.238318	0.949804	0.548374
Strength of Limbic Network	Memory	-0.0334467	-0.175884	-0.0472003	0.123222	0.0184198	0.00601758	-0.00279692	0.0109829	0.0156582	0.0154147	0.0300769	0.00229699	0.0219847	0.0216501	-3.04536	-11.2327	-3.06204	4.09691	8.01914	0.273717	-0.129187	0.00233174	4.68474e-29	0.00220575	4.22905e-05	1.21839e-15	0.78431	0.897213	0.053832
Strength of Limbic Network	Global cognition	-0.0303804	-0.361274	-0.0817269	0.0702684	0.0361813	0.00161912	0.00624929	0.0102801	0.0145505	0.014341	0.0279985	0.00213202	0.0205006	0.0202569	-2.95526	-24.829	-5.69883	2.50972	16.9704	0.0789792	0.308502	0.00313398	9.61852e-131	1.25302e-08	0.012104	2.17696e-63	0.937051	0.757709	0.053832
Strength of Control Network	Processing speed	-0.00941365	-0.467991	-0.0719861	0.00812407	0.0188109	0.0124819	0.0266707	0.00980062	0.0141241	0.0139629	0.0272069	0.00207862	0.0199824	0.0197453	-0.960515	-33.1343	-5.15554	0.298604	9.0497	0.624646	1.35073	0.336828	1.72775e-224	2.59507e-07	0.765251	1.80844e-19	0.532223	0.176822	0.570016
Strength of Control Network	Executive function	0.0105394	-0.213809	-0.0730638	0.0459363	0.0513424	-0.0255979	0.00137387	0.0106903	0.0155691	0.0153104	0.029629	0.00227794	0.0219134	0.0216418	0.985884	-13.7328	-4.77218	1.55039	22.5389	-1.16814	0.0634822	0.324224	2.23361e-42	1.85881e-06	0.121093	1.02983e-108	0.24279	0.949384	0.570016
Strength of Control Network	Memory	-0.004737	-0.180745	-0.0451084	0.132276	0.0185878	0.00690331	-0.0036996	0.010784	0.0156002	0.0154079	0.0300039	0.00229871	0.0219958	0.021665	-0.439261	-11.586	-2.92761	4.40864	8.0862	0.313847	-0.170764	0.660484	8.61215e-31	0.00342553	1.05403e-05	7.07436e-16	0.753646	0.864414	0.85035
Strength of Control Network	Global cognition	0.000645141	-0.365348	-0.0797857	0.079841	0.0363258	0.00210964	0.00552994	0.0100611	0.0145004	0.0143349	0.0279293	0.00213362	0.0205123	0.0202702	0.0641221	-25.1957	-5.56584	2.85868	17.0254	0.102848	0.272811	0.948875	2.02622e-134	2.70103e-08	0.00426604	8.82262e-64	0.918087	0.785007	0.970942
Strength of Default Network	Processing speed	-0.00954617	-0.467646	-0.0722496	0.00707432	0.0187624	0.0122455	0.0269924	0.00980618	0.014117	0.0139674	0.0273137	0.00207775	0.0199829	0.0197425	-0.973486	-33.1264	-5.17273	0.259003	9.03017	0.612798	1.36722	0.330344	2.16724e-224	2.36806e-07	0.79564	2.15795e-19	0.540029	0.171597	0.570016
Strength of Default Network	Executive function	0.012011	-0.214179	-0.0727018	0.0475792	0.0513902	-0.0253078	0.000976078	0.0107065	0.0155617	0.0153154	0.0297485	0.00227687	0.0219143	0.0216379	1.12184	-13.7633	-4.74698	1.59938	22.5706	-1.15485	0.0451096	0.261969	1.48343e-42	2.1051e-06	0.10978	5.28062e-109	0.248189	0.964021	0.548887
Strength of Default Network	Memory	-0.00661963	-0.180584	-0.0453218	0.131201	0.0185669	0.00671655	-0.00355914	0.0107964	0.0155927	0.0154134	0.0301083	0.00229785	0.0219967	0.0216611	-0.613135	-11.5813	-2.94042	4.35763	8.08012	0.305344	-0.164311	0.539805	9.09289e-31	0.00328724	1.3315e-05	7.43304e-16	0.760112	0.869491	0.791714
Strength of Default Network	Global cognition	0.00155836	-0.365363	-0.0797336	0.0802174	0.0363281	0.00214121	0.00550767	0.0100654	0.014493	0.0143395	0.0280387	0.00213272	0.0205128	0.0202673	0.154824	-25.2096	-5.56041	2.86095	17.0337	0.104384	0.271751	0.876965	1.46787e-134	2.78604e-08	0.00423567	7.70281e-64	0.916867	0.785821	0.918725

### Sheet: Supplementary Table 2
Supplementary Table 2. Results for interaction between network measures and age-sex on cognition
Network_measure (IV)	CogMeasure (DV)	Beta.Network	Beta.Age	Beta.sex	Beta.Edn	Beta.AgeXsex	Beta.AgeXNetwork	Beta.SexXNetwork	SE.Network	SE.Age	SE.sex	SE.Edn	SE.AgeXsex	SE.AgeXNetwork	SE.SexXNetwork	tvalue.Network	tvalue.Age	tvalue.sex	tvalue.Edn	tvalue.AgeXsex	tvalue.AgeXNetwork	tvalue.SexXNetwork	Pval.Network	Pval.Age	Pval.sex	Pval.Edn	Pval.AgeXsex	Pval.AgeXNetwork	Pval.SexXNetwork	Adj.Pval.AgeXNetwork	Adj.Pval.SexXNetwork
Global efficiency	Processing speed	-0.0087256	-0.46171	0.0277957	0.0191743	0.00112785	0.00316953	-0.0109022	0.0132922	0.0142495	0.0196663	0.00208208	0.0202263	0.0099448	0.0197572	-0.656447	-32.4019	1.41337	9.2092	0.0557617	0.318712	-0.55181	0.511557	2.17954e-215	0.15759	4.21392e-20	0.955533	0.749954	0.581095	0.86865	0.932859
Global efficiency	Executive function	-3.67843e-05	-0.206344	0.0388745	0.051847	-0.0338353	0.00603964	0.0250616	0.0145379	0.0156875	0.0214773	0.00228326	0.0221956	0.0108783	0.0215275	-0.00253023	-13.1534	1.81003	22.7074	-1.52441	0.555201	1.16417	0.997981	4.63546e-39	0.0703337	2.92068e-110	0.12745	0.578775	0.244395	0.86865	0.919771
Global efficiency	Memory	-0.00135849	-0.177024	0.123456	0.0188005	-0.00145612	0.0101757	-0.0182958	0.0146655	0.0156925	0.0216566	0.00229977	0.0222229	0.0108945	0.0217568	-0.0926318	-11.2808	5.70063	8.17496	-0.0655233	0.934023	-0.840922	0.926198	2.73763e-29	1.23677e-08	3.42228e-16	0.947759	0.350321	0.400417	0.845448	0.919771
Global efficiency	Global cognition	-0.00386923	-0.358526	0.076752	0.0368272	-0.0100367	0.00593222	0.00148014	0.0136669	0.0146536	0.0202184	0.00214035	0.020796	0.0102256	0.0203111	-0.28311	-24.4667	3.79615	17.2062	-0.482624	0.580134	0.0728732	0.777101	3.71807e-127	0.000148144	4.45886e-65	0.629377	0.561842	0.941909	0.86865	0.996507
Characteristic path length	Processing speed	0.0116605	-0.461319	0.0266698	0.0191653	0.00186106	-0.00344826	0.00694754	0.0132683	0.0141726	0.0197257	0.00208201	0.0201733	0.00999724	0.0197608	0.878824	-32.5501	1.35203	9.2052	0.0922537	-0.344921	0.351581	0.379526	3.22677e-217	0.176406	4.3717e-20	0.926499	0.730163	0.725162	0.86865	0.955781
Characteristic path length	Executive function	0.00464095	-0.205743	0.0385928	0.0518656	-0.0363598	-0.000245214	-0.0268939	0.0145187	0.0156023	0.0215472	0.00228331	0.0221406	0.0109498	0.021553	0.319654	-13.1867	1.79108	22.7151	-1.64223	-0.0223943	-1.2478	0.74924	3.01423e-39	0.0733227	2.47974e-110	0.100588	0.982134	0.212144	0.996185	0.919771
Characteristic path length	Memory	0.00745741	-0.17731	0.121976	0.0188082	1.59862e-05	-0.0104126	0.0131228	0.0146221	0.0156053	0.0217194	0.00229961	0.0221612	0.0109304	0.0217316	0.510009	-11.3622	5.61601	8.17885	0.000721359	-0.952635	0.603856	0.610059	1.09772e-29	2.02074e-08	3.31435e-16	0.999424	0.340804	0.545957	0.845448	0.932859
Characteristic path length	Global cognition	0.00964917	-0.358273	0.0755971	0.0368349	-0.010343	-0.00376156	-0.0061985	0.0136416	0.0145737	0.0202794	0.00214027	0.020741	0.010279	0.0203147	0.707335	-24.5835	3.72777	17.2104	-0.498675	-0.365944	-0.305124	0.479381	2.62685e-128	0.000194634	4.15425e-65	0.618023	0.714417	0.76028	0.86865	0.955781
Louvain modularity	Processing speed	0.0172472	-0.456338	0.0262047	0.0190961	0.00087662	0.0106179	0.0105368	0.0135614	0.0142942	0.0196336	0.00208114	0.0202985	0.0102034	0.020279	1.27179	-31.9247	1.33469	9.17577	0.0431864	1.04062	0.519592	0.203488	1.53754e-209	0.18202	5.7295e-20	0.965554	0.298084	0.603364	0.845448	0.932859
Louvain modularity	Executive function	0.0224997	-0.199432	0.0332564	0.0518076	-0.0465481	0.0340392	-0.0107575	0.0148279	0.0157292	0.02143	0.0022812	0.0222482	0.0111963	0.0221524	1.51739	-12.6791	1.55187	22.7107	-2.09222	3.04022	-0.485615	0.129213	1.91115e-36	0.120739	2.72507e-110	0.0364541	0.00237266	0.627255	0.104397	0.932859
Louvain modularity	Memory	0.0226258	-0.170615	0.120846	0.0187842	-0.00464059	0.0112258	-0.00111627	0.0148629	0.0157573	0.0216272	0.00229883	0.0222898	0.011117	0.022163	1.52229	-10.8277	5.58766	8.17121	-0.208193	1.00978	-0.0503667	0.127975	3.9501e-27	2.37831e-08	3.52949e-16	0.835084	0.312631	0.959831	0.845448	0.996507
Louvain modularity	Global cognition	0.0259929	-0.350841	0.0724851	0.0367415	-0.0167093	0.0251076	-0.000681988	0.0139336	0.0146886	0.0201731	0.00213817	0.0208567	0.0104844	0.0208344	1.86548	-23.8852	3.59315	17.1836	-0.801147	2.39475	-0.0327338	0.0621545	1.71842e-121	0.000328849	6.48308e-65	0.423072	0.0166566	0.973888	0.222986	0.996507
Transitivity	Processing speed	-0.00974659	-0.458836	0.0296752	0.0192092	0.00128723	-0.00593174	-0.00323462	0.013132	0.0141418	0.0195681	0.00208243	0.0200847	0.00971311	0.019254	-0.7422	-32.4453	1.51651	9.22443	0.06409	-0.610694	-0.167997	0.45799	6.35189e-216	0.129434	3.66184e-20	0.9489	0.541421	0.86659	0.86865	0.996507
Transitivity	Executive function	-0.0145866	-0.203105	0.0376166	0.0518827	-0.0433254	-0.0203646	0.0264268	0.0144411	0.0155667	0.0213608	0.00228351	0.0220246	0.0106724	0.0210905	-1.01008	-13.0474	1.76101	22.7206	-1.96713	-1.90816	1.25302	0.312493	1.81386e-38	0.0782801	2.20671e-110	0.0492069	0.056411	0.21024	0.41368	0.919771
Transitivity	Memory	-0.0231571	-0.173259	0.122591	0.018958	-0.000283407	-0.00101732	-0.0141906	0.0144662	0.015567	0.0215552	0.00229913	0.0220558	0.010704	0.0212972	-1.60078	-11.1299	5.6873	8.24572	-0.0128496	-0.0950406	-0.666316	0.109467	1.46466e-28	1.33679e-08	1.90778e-16	0.989748	0.924285	0.505229	0.991916	0.932859
Transitivity	Global cognition	-0.0171966	-0.354954	0.0765366	0.0368947	-0.0128724	-0.00964966	0.00131249	0.0134977	0.0145372	0.0201113	0.0021401	0.0206429	0.00998372	0.0197875	-1.27404	-24.4169	3.80566	17.2397	-0.623576	-0.966539	0.0663295	0.202689	1.14845e-126	0.000142576	2.55649e-65	0.532926	0.333806	0.947117	0.845448	0.996507
Strength of Visual Network	Processing speed	-0.0116728	-0.46076	0.0322916	0.0192685	0.0056756	-0.00120715	0.0381447	0.013004	0.0140993	0.0196049	0.00208235	0.0200955	0.00989436	0.0197928	-0.897635	-32.6795	1.64712	9.25327	0.282432	-0.122004	1.9272	0.36941	8.06072e-219	0.0995761	2.80548e-20	0.77762	0.902899	0.0539938	0.991916	0.791909
Strength of Visual Network	Executive function	0.00991613	-0.204651	0.0426733	0.0520678	-0.0307479	0.00995514	0.041804	0.014276	0.0155186	0.021398	0.00228233	0.0220368	0.0108867	0.0216578	0.694602	-13.1875	1.99426	22.8135	-1.3953	0.914434	1.93021	0.487328	2.98414e-39	0.0461612	3.06317e-111	0.162969	0.36052	0.0536207	0.845448	0.791909
Strength of Visual Network	Memory	-0.00631157	-0.175782	0.127117	0.0189045	0.00246816	0.00984953	0.0249271	0.0143932	0.0155404	0.0215982	0.00230026	0.0220823	0.0108741	0.0217768	-0.438511	-11.3113	5.88553	8.21841	0.111771	0.90578	1.14466	0.661028	1.94571e-29	4.13035e-09	2.3918e-16	0.911008	0.36508	0.252385	0.845448	0.919771
Strength of Visual Network	Global cognition	-0.00394595	-0.357307	0.0811966	0.0369855	-0.00545123	0.00540448	0.043398	0.0133634	0.0144922	0.0201473	0.00213984	0.0206526	0.010168	0.0203386	-0.29528	-24.6551	4.03015	17.2842	-0.263948	0.531518	2.13377	0.767789	5.13758e-129	5.6305e-05	1.21766e-65	0.791827	0.595076	0.0328944	0.86865	0.791909
Strength of Somatomotor Network	Processing speed	-0.00773078	-0.464091	0.0295724	0.0191626	0.00621093	0.0244964	0.00621035	0.0133817	0.0142149	0.0196243	0.00208125	0.0201224	0.0100451	0.0197878	-0.577711	-32.6482	1.50693	9.20724	0.308657	2.43865	0.313847	0.563477	1.96923e-218	0.131872	4.29044e-20	0.757591	0.0147658	0.753646	0.222986	0.955781
Strength of Somatomotor Network	Executive function	-0.00429714	-0.208234	0.036928	0.0518325	-0.032789	0.0180429	0.0236228	0.0146496	0.0156558	0.0214299	0.00228253	0.0220847	0.0110091	0.0216161	-0.293328	-13.3008	1.7232	22.7084	-1.48469	1.6389	1.09284	0.76928	6.84345e-40	0.0848962	2.86057e-110	0.13767	0.101278	0.274503	0.636603	0.919771
Strength of Somatomotor Network	Memory	-0.0168561	-0.177855	0.123232	0.0187754	0.00219142	0.0059266	0.0278116	0.0147243	0.0156386	0.0216186	0.00229955	0.0221042	0.0110057	0.0217925	-1.14478	-11.3728	5.70027	8.16482	0.0991408	0.538502	1.2762	0.252336	9.74135e-30	1.23936e-08	3.71976e-16	0.921029	0.590246	0.201922	0.86865	0.919771
Strength of Somatomotor Network	Global cognition	-0.0150461	-0.361468	0.0758271	0.0367994	-0.00551614	0.0204565	0.0254902	0.0137551	0.0146154	0.0201728	0.00213926	0.0206858	0.0103254	0.0203404	-1.09386	-24.7321	3.75888	17.202	-0.266664	1.98118	1.25318	0.274053	8.85635e-130	0.000171998	4.78238e-65	0.789736	0.0476078	0.21018	0.41368	0.919771
Strength of Dorsal Attention Network	Processing speed	-0.018313	-0.46039	0.0257377	0.0192033	-0.00096529	-0.00534229	-0.0161855	0.0132873	0.0141881	0.019668	0.00208136	0.0200964	0.00998048	0.0197782	-1.37823	-32.4489	1.30861	9.22632	-0.0480329	-0.535274	-0.818351	0.168174	5.73416e-216	0.190708	3.59864e-20	0.961691	0.592477	0.413184	0.86865	0.919771
Strength of Dorsal Attention Network	Executive function	-0.0113888	-0.205343	0.0355544	0.0518673	-0.0383705	-0.0053298	0.018063	0.0145399	0.0156277	0.0214889	0.00228374	0.0220635	0.0109316	0.0215714	-0.783276	-13.1396	1.65455	22.7116	-1.73909	-0.487561	0.837357	0.433491	5.53771e-39	0.0980602	2.67352e-110	0.0820622	0.625876	0.40242	0.86865	0.919771
Strength of Dorsal Attention Network	Memory	-0.0148164	-0.176327	0.121999	0.0188577	-0.00200972	-5.20716e-05	-0.00103136	0.0146546	0.0156156	0.021663	0.00229981	0.0220857	0.0108903	0.0217505	-1.01104	-11.2917	5.63169	8.19969	-0.0909967	-0.00478148	-0.0474179	0.312029	2.42276e-29	1.84598e-08	2.79156e-16	0.927498	0.996185	0.962181	0.996185	0.996507
Strength of Dorsal Attention Network	Global cognition	-0.0186767	-0.357113	0.0737386	0.0368609	-0.0132197	-0.00735912	0.00410849	0.0136657	0.0145932	0.020224	0.00214	0.0206662	0.0102658	0.0203374	-1.36668	-24.4712	3.64609	17.2247	-0.63968	-0.716856	0.202017	0.171767	3.35955e-127	0.000268102	3.27781e-65	0.5224	0.473486	0.839909	0.86865	0.996507
Strength of Salience Network	Processing speed	0.0044677	-0.461956	0.0304035	0.0191527	0.00426876	0.0110816	-0.0189265	0.0133756	0.0141844	0.0197576	0.00208214	0.0201487	0.0100397	0.0198952	0.334019	-32.5679	1.53883	9.19855	0.211863	1.10378	-0.951309	0.738375	1.94734e-217	0.123889	4.64789e-20	0.83222	0.269723	0.341479	0.845448	0.919771
Strength of Salience Network	Executive function	-0.00402579	-0.203706	0.0368642	0.0518292	-0.0410119	-0.0101548	0.0155233	0.0146526	0.0156205	0.0215831	0.00228353	0.0221149	0.011001	0.0217378	-0.274748	-13.041	1.70801	22.6969	-1.85449	-0.923083	0.714114	0.783518	1.96894e-38	0.0876785	3.64634e-110	0.0637099	0.355995	0.47518	0.845448	0.932859
Strength of Salience Network	Memory	-0.00297414	-0.177006	0.122127	0.0188427	1.4893e-05	0.0099666	-0.0333549	0.0146926	0.0156055	0.0217427	0.00229921	0.0221276	0.0109257	0.0218109	-0.202425	-11.3425	5.61691	8.1953	0.000673049	0.912218	-1.52928	0.83959	1.36961e-29	2.01027e-08	2.89451e-16	0.999463	0.361682	0.126235	0.845448	0.919771
Strength of Salience Network	Global cognition	0.000607751	-0.357686	0.0767799	0.0368126	-0.0111472	0.00328635	-0.0133782	0.0137508	0.0145851	0.0203115	0.00214033	0.0207147	0.0103218	0.0204517	0.0441976	-24.5241	3.78012	17.1995	-0.538127	0.318391	-0.654135	0.964748	1.01152e-127	0.000157997	4.97955e-65	0.590506	0.750198	0.513045	0.86865	0.932859
Strength of Limbic Network	Processing speed	-0.0197327	-0.457129	0.0235922	0.0190184	0.000921916	-0.00358927	-0.00624744	0.0139064	0.0142301	0.0197717	0.00208261	0.0203106	0.010244	0.0201871	-1.41896	-32.1241	1.19323	9.13199	0.0453909	-0.350379	-0.309478	0.155952	5.63614e-212	0.232819	8.55496e-20	0.963797	0.726065	0.756967	0.86865	0.955781
Strength of Limbic Network	Executive function	-0.0135226	-0.202492	0.0346235	0.0517171	-0.0463856	-0.0261241	0.0104317	0.0152077	0.0156607	0.0215931	0.00228335	0.0222646	0.0112516	0.0220421	-0.889197	-12.9299	1.60346	22.6496	-2.08338	-2.32181	0.473263	0.373927	8.12102e-38	0.108878	9.93592e-110	0.0372523	0.0202714	0.63604	0.222986	0.932859
Strength of Limbic Network	Memory	-0.0309474	-0.171254	0.116185	0.0187211	-0.000866628	0.00827797	-9.66901e-05	0.015228	0.0156818	0.0217693	0.00229952	0.0223007	0.0111618	0.0220862	-2.03227	-10.9206	5.3371	8.1413	-0.0388611	0.741637	-0.00437784	0.0421595	1.4483e-27	9.70775e-08	4.51126e-16	0.969002	0.458329	0.996507	0.86865	0.996507
Strength of Limbic Network	Global cognition	-0.0279502	-0.35262	0.0699581	0.0366498	-0.0155707	-0.0106322	0.00428951	0.0142927	0.0146271	0.0203212	0.00214032	0.0208756	0.0105292	0.0207461	-1.95556	-24.1073	3.44262	17.1235	-0.74588	-1.00978	0.206762	0.050555	1.2177e-123	0.000579318	1.75253e-64	0.455764	0.312636	0.836202	0.845448	0.996507
Strength of Control Network	Processing speed	0.00444835	-0.460802	0.029913	0.0191594	0.00177814	0.00468485	-0.0278811	0.0132814	0.0142237	0.0197637	0.00208291	0.0201873	0.00997132	0.0197721	0.334931	-32.3967	1.51354	9.19841	0.0880822	0.469832	-1.41012	0.737687	2.52632e-215	0.130187	4.65389e-20	0.929814	0.638489	0.158546	0.86865	0.919771
Strength of Control Network	Executive function	0.00491947	-0.205164	0.0393822	0.0517785	-0.0378029	-0.000345998	0.0166961	0.0145356	0.0156621	0.0215865	0.00228452	0.0221587	0.0109499	0.0215724	0.338443	-13.0994	1.82439	22.665	-1.70601	-0.0315982	0.773957	0.735039	9.30383e-39	0.0681347	7.18287e-110	0.0880507	0.974793	0.438982	0.996185	0.919771
Strength of Control Network	Memory	0.00594315	-0.178013	0.125148	0.0188175	0.0019492	0.0153352	-0.0209131	0.0146162	0.0156564	0.0217589	0.00230036	0.0221749	0.0109034	0.0217172	0.406615	-11.37	5.75159	8.18022	0.0879013	1.40646	-0.962978	0.684302	1.00541e-29	9.17132e-09	3.27719e-16	0.929957	0.159626	0.335588	0.845448	0.919771
Strength of Control Network	Global cognition	0.00755126	-0.358199	0.0787614	0.0367835	-0.0100591	0.0071973	-0.0112667	0.0136554	0.0146267	0.0203189	0.00214122	0.0207558	0.0102527	0.0203277	0.552987	-24.4893	3.87626	17.1788	-0.484638	0.701988	-0.554254	0.580289	2.22921e-127	0.000107	7.01833e-65	0.627947	0.482709	0.579422	0.86865	0.932859
Strength of Default Network	Processing speed	0.00479014	-0.46083	0.0288536	0.0190893	0.00230191	0.00402951	-0.0267712	0.0133919	0.0141944	0.0198499	0.00208264	0.0202455	0.0101607	0.0198129	0.35769	-32.4655	1.45358	9.16594	0.113699	0.39658	-1.3512	0.720586	3.57797e-216	0.146104	6.27017e-20	0.909479	0.691689	0.176673	0.86865	0.919771
Strength of Default Network	Executive function	0.00672182	-0.204328	0.0413789	0.0518411	-0.0397565	-0.00594381	0.0175917	0.0146742	0.0156264	0.0216806	0.002284	0.0222121	0.0111365	0.0216387	0.458072	-13.0759	1.90856	22.6975	-1.78986	-0.533726	0.812974	0.646915	1.25855e-38	0.0563587	3.60691e-110	0.0735191	0.593548	0.41626	0.86865	0.919771
Strength of Default Network	Memory	0.00289944	-0.176982	0.124148	0.0187809	0.000908223	0.00933283	-0.0168767	0.0147279	0.0156243	0.02185	0.00230044	0.022237	0.011095	0.0217804	0.196867	-11.3274	5.68184	8.16405	0.0408428	0.841172	-0.774856	0.843937	1.62391e-29	1.38005e-08	3.74326e-16	0.967422	0.400277	0.438448	0.86865	0.919771
Strength of Default Network	Global cognition	0.00820823	-0.357327	0.0792745	0.0367781	-0.0113256	0.00132853	-0.00839951	0.013767	0.0145958	0.0204074	0.00214095	0.0208151	0.0104455	0.020367	0.596225	-24.4815	3.8846	17.1784	-0.544107	0.127187	-0.412407	0.551043	2.66157e-127	0.000103397	7.06993e-65	0.586385	0.898796	0.680053	0.991916	0.955781

### Sheet: Supplementary Table 3
Supplementary Table 3. Multivariate analysis between network measures and cognition
CogMeasure (DV)	IV	Beta	SE	t.value	Pvalue
Processing speed	(Intercept)	-0.0682969	0.0370516	-1.84329	0.0653283
Processing speed	Age	-0.443745	0.010505	-42.2412	0
Processing speed	Age2	-0.0555355	0.00993739	-5.58854	2.38e-08
Processing speed	Sex	0.0300859	0.0198102	1.51871	0.128881
Processing speed	Education	0.0187309	0.0020973	8.93094	5.31e-19
Processing speed	Louvain Modularity	0.0163976	0.0148957	1.10083	0.271009
Processing speed	Transitivity	-0.00574738	0.0105848	-0.542983	0.587158
Processing speed	Strength of Visual Network	0.0211898	0.0116008	1.82658	0.0678052
Processing speed	Strength of SomMot	0.0191016	0.013703	1.39397	0.16337
Processing speed	Strength of Dorsal Attention Network	-0.0457493	0.0154903	-2.95342	0.00315308
Processing speed	Strength of Salience Network	0.030443	0.0172811	1.76163	0.078175
Processing speed	Strength of Limbic Network	-0.0275913	0.0147497	-1.87064	0.0614365
Executive function	(Intercept)	-0.622392	0.0403287	-15.433	7.14e-53
Executive function	Age	-0.21278	0.0114639	-18.5609	4.01e-75
Executive function	Age2	-0.0728228	0.0108087	-6.73741	1.74e-11
Executive function	Sex	0.0463863	0.0216171	2.14581	0.0319222
Executive function	Education	0.0503015	0.00228273	22.0357	4.01e-104
Executive function	Louvain Modularity	0.0410669	0.016273	2.52362	0.0116372
Executive function	Transitivity	0.00986246	0.0115175	0.856302	0.39186
Executive function	Strength of Visual Network	0.0411435	0.0126202	3.26013	0.00111891
Executive function	Strength of Somatomotor Network	0.0155654	0.0149097	1.04398	0.296532
Executive function	Strength of Dorsal Attention Network	-0.0335169	0.0180273	-1.85924	0.0630354
Executive function	Strength of Salience Network	-0.0197132	0.0218773	-0.901082	0.367575
Executive function	Strength of Limbic Network	-0.039608	0.0173691	-2.28037	0.0226152
Executive function	Strength of Control Network	0.0192227	0.020357	0.944279	0.345059
Executive function	Strength of Default Network	0.0573495	0.0255931	2.24082	0.0250688
Memory	(Intercept)	-0.206225	0.0427603	-4.8228	1.45e-06
Memory	Age	-0.159248	0.0120003	-13.2703	1.03e-39
Memory	Age2	-0.0417383	0.011461	-3.64175	0.00027273
Memory	Sex	0.119774	0.02293	5.22347	1.81e-07
Memory	Education	0.0170185	0.00241847	7.03685	2.15e-12
Memory	Global efficiency	-0.0506694	0.0326465	-1.55206	0.120692
Memory	Transitivity	-0.0270431	0.0116901	-2.31333	0.020733
Memory	Strength of Visual Network	0.0284309	0.0149251	1.90491	0.0568324
Memory	Strength of Dorsal Attention Network	-0.00458297	0.0221994	-0.206445	0.836449
Memory	Strength of Salience Network	-0.0339897	0.0226201	-1.50264	0.132978
Memory	Strength of Limbic Network	-0.0666116	0.0176919	-3.76508	0.000167848
Memory	Strength of Control Network	0.0290627	0.0229837	1.26449	0.206096
Memory	Strength of Default Network	0.0871546	0.0284142	3.06729	0.00216831
Global cognition	(Intercept)	-0.360836	0.0378842	-9.52472	2.22e-21
Global cognition	Age	-0.339129	0.0107691	-31.4909	8.77e-204
Global cognition	Age2	-0.0709149	0.0101523	-6.98512	3.11e-12
Global cognition	Sex	0.0814634	0.020307	4.01159	6.09e-05
Global cognition	Education	0.0358053	0.00214385	16.7014	1.92e-61
Global cognition	Louvain Modularity	0.0213002	0.0151426	1.40663	0.15958
Global cognition	Transitivity	-0.00929792	0.010806	-0.860442	0.389575
Global cognition	Strength of Visual Network	0.0328698	0.0118512	2.77354	0.00555965
Global cognition	Strength of Somatomotor Network	0.0122504	0.0136869	0.895042	0.370795
Global cognition	Strength of Dorsal Attention Network	-0.0475123	0.0166961	-2.8457	0.00444411
Global cognition	Strength of Limbic Network	-0.0577769	0.0163065	-3.54319	0.000397869
Global cognition	Strength of Control Network	0.0124986	0.0188514	0.663006	0.507348
Global cognition	Strength of Default Network	0.055244	0.0224348	2.46242	0.0138239
